# Chemically induced senescence prompts functional changes in human microglia-like cells

**DOI:** 10.1101/2024.02.27.582168

**Authors:** S. Armanville, C. Tocco, Z. Haj Mohamad, D. Clarke, R. Robitaille, J. Drouin-Ouellet

## Abstract

In response to various stressors, cells can enter a state called cellular senescence which is characterized by irreversible cell cycle arrest and a senescence-associated secretory phenotype (SASP). The progressive accumulation of senescent glial cells in the central nervous system (CNS) with aging suggests a potential role for senescence as driver of aging and inflammation in the brain. As the main immune cell population residing in the CNS, microglia are thought to play a pivotal role in the progression of age-associated neuroinflammation. Furthermore, due to their slow turnover, microglia are highly susceptible to undergoing cellular senescence. However, current understanding of age-related changes in microglia and their impact on brain aging is limited. Due to the challenge in accessing human primary microglia and the lack of models to adequately recapitulate aging, this knowledge is predominantly limited to rodent studies. Here, we chemically induced senescence in a human immortalized microglia cell line with a cocktail of senescence-inducing molecules. We demonstrate that chemically induced senescent microglia adopt a pro-inflammatory phenotype, have reduced phagocytic activity and impaired calcium activity. Our results show that chemically induced senescence can mimic features of cellular aging and can provide insight on the impact of aging and cellular senescence on human microglia.
