## Supplemental file 2 for "Chemically induced senescence prompts functional changes in human microglia-like cells"

### Sheet: Sheet1
Library	Reads	Filtered	%	Mapped	%	rRNA	%	Coverage (X)†
VEH_1	19802471	19801544	100	19626716	99.1	146277	0.7	29.46
KAPA RNA HyperPrep PolyA
VEH_2	19470155	19469188	100	19289257	99.1	165012	0.8	28.6
KAPA RNA HyperPrep PolyA
VEH_3	24250908	24249174	100	24018005	99	182154	0.8	35.54
KAPA RNA HyperPrep PolyA
SLO_1-2_1	21779590	21777880	100	21563493	99	225098	1	30.88
KAPA RNA HyperPrep PolyA
SLO_1-2_2	21754903	21754000	100	21549169	99.1	237685	1.1	30.53
KAPA RNA HyperPrep PolyA
SLO_1-2_3	20442181	20441141	100	20249462	99.1	190983	0.9	29.2
KAPA RNA HyperPrep PolyA
SLO_1_1	19801262	19800237	100	19607734	99	199372	1	27.67
KAPA RNA HyperPrep PolyA
SLO_1_2	20434850	20433874	100	20237521	99	200762	1	27.92
KAPA RNA HyperPrep PolyA
SLO_1_3	18177919	18177439	100	18009810	99.1	183790	1	25.07
KAPA RNA HyperPrep PolyA
